# Unveiling the role of Tdark genes in genetic diseases and phenotypes through bioinformatics-based functional enrichment and network analyses

**DOI:** 10.1101/2024.01.13.575505

**Authors:** Doris Kafita, Kevin Dzobo, Panji Nkhoma, Musalula Sinkala

## Abstract

In recent years, there has been growing interest in understanding the role of dark genes in genetic diseases and phenotypes. Despite their lack of functional characterisation, dark genes account for a significant portion of the human genome and are believed to play a role in regulating gene expression and cellular processes. We investigated the role of dark genes in genetic diseases and phenotypes by conducting integrative network analyses and functional enrichment studies across multiple large-scale molecular datasets. Our investigation revealed a predominant association of both dark and light genes with psoriasis. Furthermore, we found that the transcription factors UBTF and NFE2L2 are potential regulators of both dark and light genes associated with tuberculosis. In contrast, the transcription factors SUZ12 and TP63 are potential regulators of both dark and light genes associated with interstitial cystitis. Further network analysis of dark genes, including *CALHM6, HCP5, PRRG4, DDX60L* and *RASA2,* revealed a notably high weighted degree of association with genetic diseases and phenotypes. Moreover, our analysis revealed that numerous genetic diseases and phenotypes, including psoriasis, pick disease, tuberculosis, ulcerative colitis, interstitial cystitis, and Crohn’s disease, exhibited shared gene linkages. Additionally, we conducted a protein-protein interaction analysis to reveal 16 dark genes that encode hub proteins, including *R3HDM2, RPUSD4, FASTKD5*, and *MRPL15,* that could play a role in many genetic diseases and phenotypes, and are widely expressed across body tissues. Our findings contribute to the understanding of the genetic basis of diseases and provide potential therapeutic targets for future research. Identifying dysregulated dark genes in disease states can lead to new strategies for prevention, diagnosis, and treatment, thus advancing our understanding of disease mechanisms.
