## Supplementary File 4 for "Unveiling the role of Tdark genes in genetic diseases and phenotypes through bioinformatics-based functional enrichment and network analyses"

### Sheet: GO Biological
Term	Overlap	P_value	AdjustedP_value	OddsRatio	CombinedScore	Genes
mitochondrial translational elongation (GO:0070125)	8/89	1.39203e-15	2.29685e-14	245.716	8405.46	MRPL2;MRPL50;MRPS14;MRPL15;MRPL9;MRPL23;MRPL24;MRPL22
mitochondrial translational termination (GO:0070126)	8/89	1.39203e-15	2.29685e-14	245.716	8405.46	MRPL2;MRPL50;MRPS14;MRPL15;MRPL9;MRPL23;MRPL24;MRPL22
translational termination (GO:0006415)	8/96	2.60711e-15	2.86782e-14	226.091	7592.25	MRPL2;MRPL50;MRPS14;MRPL15;MRPL9;MRPL23;MRPL24;MRPL22
translational elongation (GO:0006414)	8/104	5.04994e-15	3.60656e-14	207.167	6819.8	MRPL2;MRPL50;MRPS14;MRPL15;MRPL9;MRPL23;MRPL24;MRPL22
mitochondrial translation (GO:0032543)	8/105	5.46449e-15	3.60656e-14	205.021	6732.98	MRPL2;MRPL50;MRPS14;MRPL15;MRPL9;MRPL23;MRPL24;MRPL22
mitochondrial gene expression (GO:0140053)	4/42	3.00088e-08	1.65048e-07	174.965	3030.7	MRPL2;MRPS14;FASTKD5;MRPL23
translation (GO:0006412)	5/214	5.31112e-07	2.50382e-06	43.0078	621.39	MRPL2;MRPS14;MRPL9;MRPL23;MRPL24
peptide biosynthetic process (GO:0043043)	4/162	6.99686e-06	2.8862e-05	41.827	496.489	MRPS14;MRPL9;MRPL23;MRPL24
cellular macromolecule biosynthetic process (GO:0034645)	4/314	9.34517e-05	0.000342656	21.1548	196.276	MRPS14;MRPL9;MRPL23;MRPL24
gene expression (GO:0010467)	4/356	0.000151648	0.000500437	18.5909	163.488	MRPS14;MRPL9;MRPL23;MRPL24
cellular protein metabolic process (GO:0044267)	4/417	0.000277866	0.000833597	15.7958	129.342	MRPS14;MRPL9;MRPL23;MRPL24
tRNA pseudouridine synthesis (GO:0031119)	1/6	0.00479094	0.0121616	266.387	1422.78	RPUSD4
enzyme-directed rRNA pseudouridine synthesis (GO:0000455)	1/6	0.00479094	0.0121616	266.387	1422.78	RPUSD4
mitochondrial RNA processing (GO:0000963)	1/8	0.00638314	0.015046	190.257	961.578	FASTKD5
mitochondrial tRNA modification (GO:0070900)	1/9	0.00717835	0.0157924	166.467	821.794	RPUSD4
rRNA pseudouridine synthesis (GO:0031118)	1/10	0.00797296	0.0164442	147.963	714.913	RPUSD4
regulation of natural killer cell activation (GO:0032814)	1/12	0.00956039	0.0185584	121.048	562.891	DCAF15
positive regulation of mitochondrial translation (GO:0070131)	1/14	0.0111454	0.0196962	102.415	460.534	RPUSD4
regulation of lymphocyte activation (GO:0051249)	1/15	0.0119371	0.0196962	95.0952	421.092	DCAF15
mitochondrial RNA metabolic process (GO:0000959)	1/15	0.0119371	0.0196962	95.0952	421.092	FASTKD5
regulation of mitochondrial translation (GO:0070129)	1/21	0.0166744	0.0262026	66.5467	272.434	RPUSD4
ribosome assembly (GO:0042255)	1/50	0.0392729	0.0589094	27.1224	87.8013	MRPL22
organelle assembly (GO:0070925)	2/425	0.0444169	0.0637286	6.60621	20.5726	CEP162;MRPL22
ciliary basal body-plasma membrane docking (GO:0097711)	1/95	0.0733779	0.100895	14.1064	36.8477	CEP162
positive regulation of translation (GO:0045727)	1/100	0.0770964	0.101767	13.3906	34.316	RPUSD4
RNA processing (GO:0006396)	1/179	0.134024	0.170108	7.41798	14.9082	FASTKD5
ribosome biogenesis (GO:0042254)	1/192	0.143071	0.174864	6.90855	13.4331	MRPL22
cilium organization (GO:0044782)	1/228	0.167662	0.197601	5.80235	10.3619	CEP162
plasma membrane bounded cell projection assembly (GO:0120031)	1/278	0.20072	0.228406	4.74296	7.61645	CEP162
cilium assembly (GO:0060271)	1/314	0.223756	0.238192	4.18978	6.27294	CEP162
protein polyubiquitination (GO:0000209)	1/314	0.223756	0.238192	4.18978	6.27294	DCAF15
protein modification by small protein conjugation (GO:0032446)	1/409	0.281591	0.290391	3.19869	4.0537	DCAF15
protein ubiquitination (GO:0016567)	1/525	0.346735	0.346735	2.47583	2.62238	DCAF15

### Sheet: GO Cellular
Term	Overlap	P_value	AdjustedP_value	OddsRatio	CombinedScore	Genes
mitochondrial inner membrane (GO:0005743)	8/328	5.51693e-11	4.22113e-10	61.45	1451.49	MRPL2;MRPL50;MRPS14;MRPL15;MRPL9;MRPL23;MRPL24;MRPL22
organelle inner membrane (GO:0019866)	8/346	8.44226e-11	4.22113e-10	58.1243	1348.2	MRPL2;MRPL50;MRPS14;MRPL15;MRPL9;MRPL23;MRPL24;MRPL22
mitochondrial membrane (GO:0031966)	8/469	9.40314e-10	3.13438e-09	42.3492	880.221	MRPL2;MRPL50;MRPS14;MRPL15;MRPL9;MRPL23;MRPL24;MRPL22
mitochondrial ribosome (GO:0005761)	2/23	0.000150321	0.000375803	135.803	1195.44	MRPS14;MRPL9
Cul4-RING E3 ubiquitin ligase complex (GO:0080008)	1/34	0.0268657	0.0505881	40.3051	145.78	DCAF15
mitochondrial matrix (GO:0005759)	2/348	0.0308441	0.0505881	8.10818	28.2068	MRPS14;MRPL9
small ribosomal subunit (GO:0015935)	1/45	0.0354117	0.0505881	30.2121	100.93	MRPS14
large ribosomal subunit (GO:0015934)	1/59	0.0461867	0.0577333	22.9034	70.4296	MRPL22
cullin-RING ubiquitin ligase complex (GO:0031461)	1/157	0.118511	0.131679	8.4735	18.0719	DCAF15
nuclear membrane (GO:0031965)	1/204	0.151342	0.151342	6.49622	12.2662	MRPS14

### Sheet: GO Molecular
Term	Overlap	P_value	AdjustedP_value	OddsRatio	CombinedScore	Genes
RNA binding (GO:0003723)	9/1406	2.97531e-07	1.48766e-06	17.1064	257.07	RPUSD4;MRPL2;MRPS14;FASTKD5;MRPL15;MRPL9;MRPL23;MRPL22;R3HDM2
large ribosomal subunit rRNA binding (GO:0070180)	1/5	0.00399395	0.00998486	333	1839.15	RPUSD4
pseudouridine synthase activity (GO:0009982)	1/13	0.0103532	0.0172554	110.956	507.118	RPUSD4
rRNA binding (GO:0019843)	1/42	0.033088	0.0385018	32.4276	110.532	FASTKD5
tRNA binding (GO:0000049)	1/49	0.0385018	0.0385018	27.6889	90.1841	RPUSD4

### Sheet: Pathways-Reactome
Term	Overlap	P_value	AdjustedP_value	OddsRatio	CombinedScore	Genes
Mitochondrial Translation Termination R-HSA-5419276	6/82	3.05477e-11	9.1643e-11	157.168	3805.32	MRPL50;MRPS14;MRPL15;MRPL9;MRPL23;MRPL24
Mitochondrial Translation Elongation R-HSA-5389840	6/82	3.05477e-11	9.1643e-11	157.168	3805.32	MRPL50;MRPS14;MRPL15;MRPL9;MRPL23;MRPL24
Mitochondrial Translation Initiation R-HSA-5368286	6/82	3.05477e-11	9.1643e-11	157.168	3805.32	MRPL50;MRPS14;MRPL15;MRPL9;MRPL23;MRPL24
Mitochondrial Translation R-HSA-5368287	6/88	4.7156e-11	1.06101e-10	145.624	3462.59	MRPL50;MRPS14;MRPL15;MRPL9;MRPL23;MRPL24
Translation R-HSA-72766	6/281	5.18868e-08	9.33962e-08	43.0015	721.315	MRPL50;MRPS14;MRPL15;MRPL9;MRPL23;MRPL24
Metabolism Of Proteins R-HSA-392499	6/1890	0.00245722	0.00368583	5.76433	34.6363	MRPL50;MRPS14;MRPL15;MRPL9;MRPL23;MRPL24
Anchoring Of Basal Body To Plasma Membrane R-HSA-5620912	1/97	0.074867	0.0962575	13.8111	35.799	CEP162
Cilium Assembly R-HSA-5617833	1/186	0.138906	0.15627	7.13477	14.0837	CEP162
Organelle Biogenesis And Maintenance R-HSA-1852241	1/275	0.198772	0.198772	4.79562	7.74779	CEP162
