## Supplementary File 6 for "Unveiling the role of Tdark genes in genetic diseases and phenotypes through bioinformatics-based functional enrichment and network analyses"

### Sheet: MRPL9 1_151764873_T_A-associate
Study ID	Trait	Trait Category	P-value	Beta	Odds Ratio	PMID	Author (Year)	N Cases	N Overall	Has sumstats
GCST90002304	Hematocrit	measurement	0.000128	0.009567		PMID:32888493	Chen MH		562259	TRUE
FINNGEN_R6_R18_PAIN_ASSOCIATED_W_MICTU	Pain associated with micturition	phenotype	0.00349	-0.13062	0.8775511804884587		FINNGEN_R6	1899	242775	TRUE
NEALE2_6152_9	Hayfever, allergic rhinitis or eczema | blood clot, dvt, bronchitis, emphysema, asthma, rhinitis, eczema, allergy diagnosed by doctor	respiratory or thoracic disease	0.00119365	0.024307777032038715	1.024605619443407		UKB Neale v2	83407	360527	TRUE
NEALE2_6138_1	College or university degree | qualifications	measurement	0.00206407	-0.02075645498601661	0.9794574775090181		UKB Neale v2	115981	357549	TRUE
FINNGEN_R6_CHRONNAS	Chron's disease NAS	gastrointestinal disease	0.0045	0.15535	1.1680667129189066		FINNGEN_R6	1237	250942	TRUE
NEALE2_102130	Dessert consumers	measurement	0.00124975	-0.058412202631375254	0.9432610526026114		UKB Neale v2	16618	51427	TRUE
NEALE2_5116_raw	3mm cylindrical power (right)	measurement	0.00284641	-0.013556			UKB Neale v2		75410	TRUE
NEALE2_5098_raw	6mm weak meridian (right)	measurement	0.000626138	-0.037936000000000004			UKB Neale v2		66256	TRUE
NEALE2_23127_raw	Trunk fat percentage	measurement	0.00330521	0.0677828			UKB Neale v2		354619	TRUE
GCST010144	Serum 25-Hydroxyvitamin D levels	measurement	0.000696	0.008901		PMID:32059762	Manousaki D		443734	TRUE
NEALE2_20002_1281	Retinal detachment | non-cancer illness code, self-reported	disease of visual system	0.00144093	-0.17479981830965496	0.8396250815153778		UKB Neale v2	1219	361141	TRUE
SAIGE_272_11	Hypercholesterolemia	phenotype	0.0005	0.04049999999999995	1.0413313097025174		UKB SAIGE	33242	406276	TRUE
NEALE2_1070	Time spent watching television (tv)	Uncategorised	0.00349227	0.007037999999999999			UKB Neale v2		341859	TRUE
GCST90038605	Cardiac problem	cardiovascular disease	0.0045	0.0019821	1.0019840656587011	PMID:33959723	Donertas HM	34616	484598	TRUE
SAIGE_411_2	Myocardial infarction	cardiovascular disease	0.000795	0.0627	1.0647073791009516		UKB SAIGE	11703	388806	TRUE
SAIGE_165_1	Cancer of bronchus; lung	cell proliferation disorder	0.000975	0.1390000000000001	1.1491241000036052		UKB SAIGE	2101	408327	TRUE
GCST004131	Inflammatory bowel disease	gastrointestinal disease	2.684e-7	0.0887	1.0927527813131432	PMID:28067908	de Lange KM	25042	59957	TRUE
GCST90002310	Hemoglobin concentration	measurement	0.003057	0.007406		PMID:32888493	Chen MH		563946	TRUE
FINNGEN_R6_I9_ANGINA	Angina pectoris	phenotype	0.00253	0.05113	1.0524597041518444		FINNGEN_R6	21944	244495	TRUE
FINNGEN_R6_K11_CROHN	Crohn disease	gastrointestinal disease	0.00393	0.11374	1.1204607672098221		FINNGEN_R6	2532	252237	TRUE
NEALE2_20110_10	Alzheimer's disease/dementia | illnesses of mother	phenotype	0.0044086	0.032968681848444654	1.033518170855739		UKB Neale v2	28507	331041	TRUE
GCST004604	Hematocrit	measurement	0.004012	0.01376666		PMID:27863252	Astle WJ		173039	TRUE
FINNGEN_R6_R18_ASCITES	Ascites	phenotype	0.00448	0.18035	1.1976364625370222		FINNGEN_R6	940	191954	TRUE
NEALE2_3581_raw	Age at menopause (last menstrual period)	measurement	0.00021469099999999998	-0.10416700000000001			UKB Neale v2		111593	TRUE
SAIGE_550	Abdominal hernia	phenotype	0.000688	0.031999999999999904	1.0325175053051183		UKB SAIGE	47344	408961	TRUE
SAIGE_411_8	Other chronic ischemic heart disease, unspecified	Uncategorised	0.0000156	0.07259999999999989	1.0753003307469071		UKB SAIGE	14921	392024	TRUE
GCST90000615	Serum 25-Hydroxyvitamin D levels	measurement	0.00078155	0.00892957		PMID:32242144	Revez JA		417580	TRUE
GCST90026289	X-11787 levels	measurement	0.002802	-0.0945		PMID:33437055	Panyard DJ		291	TRUE
FINNGEN_R6_CONGEN_HEART_ARTER	Congenital malformations of heart and great arteries	cardiovascular disease	0.000778	-0.13262	0.8757978320603593		FINNGEN_R6	2431	260405	TRUE
FINNGEN_R6_K11_OTHINT	Other diseases of intestine	gastrointestinal disease	0.00141	-0.15588	0.8556618636341355		FINNGEN_R6	1596	217552	TRUE
NEALE2_6154_100	None of the above | medication for pain relief, constipation, heartburn	Uncategorised	0.000481479	-0.022349666940622626	0.9778982365772904		UKB Neale v2	159041	357084	TRUE
NEALE2_6150_100	None of the above | vascular/heart problems diagnosed by doctor	Uncategorised	0.00120014	-0.021765152766345105	0.9784699990429246		UKB Neale v2	106855	360420	TRUE
FINNGEN_R6_F5_DEPPER	Dependent personality disorder	psychiatric disorder	0.000602	0.31166	1.3656902793886427		FINNGEN_R6	451	253328	TRUE
SAIGE_272_1	Hyperlipidemia	Uncategorised	0.000212	0.04180000000000002	1.0426859207115122		UKB SAIGE	35844	408878	TRUE
FINNGEN_R6_KRA_PSY_TIC	Tic disorders	nervous system disease	0.00497	0.37104	1.4492410418689419		FINNGEN_R6	209	260405	TRUE
SAIGE_593	Hematuria	phenotype	0.0036899999999999997	0.045	1.046027859908717		UKB SAIGE	16409	396345	TRUE
FINNGEN_R6_H7_EYELIDFUNC	Other disorders affecting eyelid function	disease of visual system	0.00358	0.60633	1.8336893946928916		FINNGEN_R6	87	241447	TRUE
GCST90010144	Interleukin-27 levels	measurement	0.001995292	0.195765		PMID:33303764	Gilly A		1301	TRUE
SAIGE_442	Other aneurysm	cardiovascular disease	0.00329	0.133	1.1422499983308942		UKB SAIGE	1808	402403	TRUE
SAIGE_440	Atherosclerosis	cardiovascular disease	0.00424	0.15200000000000008	1.1641602364321124		UKB SAIGE	1324	401919	TRUE
GCST90011517	TestASV_39 (Bacteroides) abundance	measurement	0.00141350003999517	0.309657756580955		PMID:33462482	Ruhlemann MC		8956	TRUE
FINNGEN_R6_M13_LATERALEPICOND	Lateral epicondylitis	musculoskeletal or connective tissue disease	0.000739	0.1275	1.135984868241162		FINNGEN_R6	2738	200462	TRUE
FINNGEN_R6_L12_LICHENSCLERATROPH	Lichen sclerosus et atrophicus	integumentary system disease	0.00112	0.18252	1.200238155476641		FINNGEN_R6	1217	247826	TRUE
FINNGEN_R6_H8_EXTDISNAS	Other specified disorders of external ear	disease of ear	0.00454	-0.2309	0.7938188439506759		FINNGEN_R6	568	255231	TRUE
FINNGEN_R6_L12_ALOPECAREATA	Alopecia areata	integumentary system disease	0.00125	0.32487	1.3838507336913262		FINNGEN_R6	367	251355	TRUE
NEALE2_4244_raw	Mean signal-to-noise ratio (snr), (right)	Uncategorised	0.00266844	-108.956			UKB Neale v2		116636	TRUE
FINNGEN_R6_N14_RECURANDPERHEAMATUR	Recurrent and persistent haematuria	phenotype	0.00251	0.46117	1.5859284361993338		FINNGEN_R6	160	256889	TRUE
FINNGEN_R6_F5_TIC	Tic disorders	nervous system disease	0.00203	0.41991	1.5218245852423875		FINNGEN_R6	198	257057	TRUE
SAIGE_411	Ischemic heart disease	cardiovascular disease	0.00000543	0.05510000000000001	1.056646274019841		UKB SAIGE	31355	408458	TRUE
FINNGEN_R6_M13_VILLONODULAR	Villonodular synovitis (pigmented)	musculoskeletal or connective tissue disease	0.00168	-0.515	0.5975005946182375		FINNGEN_R6	141	173555	TRUE
NEALE2_20003_1140927730	Epaderm ointment | treatment/medication code	measurement	0.00231519	-0.3912211726494444	0.6762305757902861		UKB Neale v2	222	361141	TRUE
SAIGE_411_3	Angina pectoris	phenotype	0.000426	0.05679999999999998	1.0584441004051257		UKB SAIGE	16175	393278	TRUE
GCST90038609	Angina	phenotype	0.0019	0.0015043	1.0015054320268097	PMID:33959723	Donertas HM	15527	484598	TRUE
GCST90038647	Retinal problem	disease of visual system	0.0019	-0.000653026	0.9993471871750729	PMID:33959723	Donertas HM	2902	484598	TRUE
SAIGE_578_8	Hemorrhage of rectum and anus	Uncategorised	0.00366	0.04880000000000021	1.0500103276728872		UKB SAIGE	13222	398379	TRUE
GCST004132	Crohn's disease	gastrointestinal disease	0.0001927	0.0827	1.086215894895166	PMID:28067908	de Lange KM	12194	40266	TRUE
GCST90000025	Appendicular lean mass	measurement	0.002283	-0.0077		PMID:33097823	Pei YF		450243	TRUE
GCST90011524	TestASV_46 (Sutterella) abundance	measurement	0.00308309149217642	0.27189096315648		PMID:33462482	Ruhlemann MC		8956	TRUE
GCST005038	Allergic disease (asthma, hay fever or eczema)	immune system disease	0.004495	0.0221	1.0223460139602747	PMID:29083406	Ferreira MA	180129	360838	TRUE
GCST90002405	Reticulocyte count	measurement	0.0032	0.00849552		PMID:32888494	Vuckovic D		408112	TRUE
FINNGEN_R6_M13_ENTESOPATHYOTH	Other enthesopathies	musculoskeletal or connective tissue disease	0.00452	0.07062	1.0731733425052745		FINNGEN_R6	6594	204318	TRUE
NEALE2_20003_1140865634	Omeprazole | treatment/medication code	Uncategorised	0.00403593	0.03879978923623952	1.039562331245362		UKB Neale v2	21119	361141	TRUE
NEALE2_20002_1074	Angina | non-cancer illness code, self-reported	phenotype	0.00483473	0.05068060682665	1.0519868422039964		UKB Neale v2	11370	361141	TRUE
NEALE2_1418_6	Never/rarely have milk | milk type used	measurement	0.004961800000000001	0.05073177173651694	1.0520406683929533		UKB Neale v2	11587	360806	TRUE
NEALE2_6145_100	None of the above | illness, injury, bereavement, stress in last 2 years	Uncategorised	0.00375107	-0.018549138930855767	0.9816218375590408		UKB Neale v2	156985	358836	TRUE
NEALE2_41231_1	General episode | hospital episode type	Uncategorised	0.000213732	0.024280408628598857	1.0245775780071738		UKB Neale v2	114387	361194	TRUE
NEALE2_20498	Felt very upset when reminded of stressful experience in past month	measurement	0.00427335	0.0126826			UKB Neale v2		117893	TRUE
NEALE2_30300_raw	High light scatter reticulocyte count	Uncategorised	0.00045675	0.00011637299999999999			UKB Neale v2		344729	TRUE
NEALE2_5104_raw	3mm strong meridian angle (left)	measurement	0.00164796	0.779139			UKB Neale v2		75398	TRUE
NEALE2_30510_raw	Creatinine (enzymatic) in urine	measurement	0.00151215	55.6193			UKB Neale v2		350812	TRUE
GCST90002412	Low density lipoprotein cholesterol levels	measurement	0.0043	0.00729584		PMID:32493714	Klimentidis YC		431167	TRUE
SAIGE_401	Hypertension	cardiovascular disease	0.00009340000000000001	0.03389999999999996	1.0344811534401956		UKB SAIGE	77977	408343	TRUE
NEALE2_20003_1140861276	Lacidipine | treatment/medication code	measurement	0.00296358	0.287889325043657	1.3336096987602377		UKB Neale v2	390	361141	TRUE
SAIGE_411_4	Coronary atherosclerosis	cardiovascular disease	0.000043799999999999994	0.060500000000000075	1.062367597570325		UKB SAIGE	20023	397126	TRUE
NEALE2_20003_1140883524	Cinnarizine | treatment/medication code	measurement	0.00437576	-0.39247061858774634	0.6753861898611427		UKB Neale v2	193	361141	TRUE
GCST011364	Myocardial infarction	cardiovascular disease	0.00016	0.05396475148013745	1.0554473985408064	PMID:33532862	Hartiala JA	17505	471717	TRUE
NEALE2_20003_1140877630	Calcium+ergocalciferol tablet | treatment/medication code	measurement	0.00248587	-0.45893516506005894	0.6319562164146253		UKB Neale v2	159	361141	TRUE
NEALE2_20003_1140875392	Plaquenil 200mg tablet | treatment/medication code	measurement	0.0005484180000000001	-0.5163269822704475	0.5967082477539868		UKB Neale v2	164	361141	TRUE
GCST011365	Myocardial infarction	cardiovascular disease	1.82e-9	0.05777727785965727	1.059479	PMID:33532862	Hartiala JA	61505	639221	TRUE
GCST90000614	Serum 25-Hydroxyvitamin D levels	measurement	0.00180461	0.00842611		PMID:32242144	Revez JA		417580	TRUE
GCST90000617	Serum 25-Hydroxyvitamin D levels	measurement	0.00136137	0.00853173		PMID:32242144	Revez JA		417580	TRUE
GCST90000616	Serum 25-Hydroxyvitamin D levels	measurement	0.000633179	0.00908601		PMID:32242144	Revez JA		417580	TRUE
GCST90000618	Serum 25-Hydroxyvitamin D levels	measurement	0.00145863568743179	0.00879199537312936		PMID:32242144	Revez JA		496946	TRUE
GCST90002383	Hematocrit	measurement	0.00074	0.00970425		PMID:32888494	Vuckovic D		408112	TRUE
GCST90002406	Reticulocyte fraction of red cells	measurement	0.0049	0.00814679		PMID:32888494	Vuckovic D		408112	TRUE
FINNGEN_R6_I9_IHD	Ischaemic heart disease, wide definition	cardiovascular disease	0.00466	0.03817	1.038907832198604		FINNGEN_R6	39358	260405	TRUE
NEALE2_2814	Ever used hormone-replacement therapy (hrt)	Uncategorised	0.00499702	0.022636572934584497	1.0228947243595556		UKB Neale v2	76179	193606	TRUE
FINNGEN_R6_K11_CD_NOUC	Crohn disease (strict definition, all UC cases excluded)	gastrointestinal disease	0.00374	0.19547	1.2158823169055115		FINNGEN_R6	810	250515	TRUE
NEALE2_23115_raw	Leg fat percentage (left)	measurement	0.00130046	0.0537155			UKB Neale v2		354791	TRUE
NEALE2_30030_raw	Haematocrit percentage	Uncategorised	0.000949219	0.030706999999999998			UKB Neale v2		350475	TRUE
GCST006980	Fractures	musculoskeletal or connective tissue disease	0.0022	4.728242183578086	113.09658448314865	PMID:30598549	Morris JA	53184	426795	TRUE
FINNGEN_R6_H7_LACRIMINFLAMACU	Inflammation of lacrimal passages (acute and unspecified)	disease of visual system	0.00211	0.37508	1.4551078185874675		FINNGEN_R6	249	241609	TRUE
SAIGE_272	Disorders of lipoid metabolism	Uncategorised	0.000298	0.040800000000000065	1.0416437559600236		UKB SAIGE	35927	408961	TRUE
NEALE2_20114_12	Severe depression | illnesses of adopted siblings	nervous system disease	0.00158521	-0.4967839761843732	0.6084844167397974		UKB Neale v2	147	1819	TRUE
GCST90038684	Ulcerative colitis	gastrointestinal disease	0.0032	0.000584121	1.000584291631893	PMID:33959723	Donertas HM	2515	484598	TRUE
SAIGE_550_5	Ventral hernia	gastrointestinal disease	0.0012	0.10700000000000008	1.1129342544793257		UKB SAIGE	3448	365065	TRUE
SAIGE_394_7	Disease of tricuspid valve	cardiovascular disease	0.00118	0.19100000000000011	1.2104594520812997		UKB SAIGE	1058	403479	TRUE
GCST90000046	Age at first sexual intercourse	measurement	0.0021	-0.0128		PMID:34211149	Mills MC		182791	TRUE
SAIGE_740_2	Osteoarthrosis, generalized	Uncategorised	0.001	-0.25900000000000006	0.7718230230437034		UKB SAIGE	599	381121	TRUE
GCST90011403	OTU97_53 (Bacteroides) abundance	measurement	0.000574628924660283	0.139525903566711		PMID:33462482	Ruhlemann MC		8956	TRUE
FINNGEN_R6_G6_CARPTU	Carpal tunnel syndrome	nervous system disease	0.00245	0.05633	1.057946748564773		FINNGEN_R6	13813	245120	TRUE
NEALE2_6154_5	Omeprazole (e.g. zanprol) | medication for pain relief, constipation, heartburn	Uncategorised	0.00019561	0.04989361958724554	1.051159267671172		UKB Neale v2	21464	357084	TRUE
NEALE2_30520_raw	Potassium in urine	Uncategorised	0.00034208800000000005	0.389223			UKB Neale v2		350053	TRUE
NEALE2_3160_raw	Weight, manual entry	measurement	0.00239881	-1.34023			UKB Neale v2		5278	TRUE
NEALE2_1289	Cooked vegetable intake	measurement	0.00046839099999999997	0.00827268			UKB Neale v2		350404	TRUE
NEALE2_23111_raw	Leg fat percentage (right)	measurement	0.00121873	0.0568321			UKB Neale v2		354811	TRUE
NEALE2_20002_1463	Ulcerative colitis | non-cancer illness code, self-reported	gastrointestinal disease	0.00352594	0.1278504451535595	1.1363830383970797		UKB Neale v2	1916	361141	TRUE
NEALE2_1200	Sleeplessness / insomnia	nervous system disease	0.000177315	0.00847584			UKB Neale v2		360738	TRUE
SAIGE_401_1	Essential hypertension	Uncategorised	0.0000762	0.034300000000000004	1.0348950286710996		UKB SAIGE	77723	408089	TRUE
FINNGEN_R6_KRA_PSY_TIC_EXMORE	Tic disorders (more control exclusions)	nervous system disease	0.00273	0.39867	1.4898418896530021		FINNGEN_R6	209	198314	TRUE
GCST90010349	Scavenger receptor cysteine-rich domain-containing group B protein levels	measurement	0.001754413	-0.2008647		PMID:33303764	Gilly A		1272	TRUE
SAIGE_860	Bone marrow or stem cell transplant	Uncategorised	0.0017100000000000001	0.6880000000000001	1.989732086950704		UKB SAIGE	79	408961	TRUE
FINNGEN_R6_K11_ENERCOLNONINF	Noninfective enteritis and colitis	gastrointestinal disease	0.00193	0.0615	1.0634304965287997		FINNGEN_R6	10700	260405	TRUE
NEALE2_2335	Chest pain or discomfort	phenotype	0.0028242	0.026190022044967936	1.0265359944102324		UKB Neale v2	56233	357507	TRUE
NEALE2_20497	Repeated disturbing thoughts of stressful experience in past month	measurement	0.00497528	0.011626799999999998			UKB Neale v2		117900	TRUE
NEALE2_23099_raw	Body fat percentage	measurement	0.00308176	0.0597706			UKB Neale v2		354628	TRUE
NEALE2_20002_1250	Bell's palsy/facial nerve palsy | non-cancer illness code, self-reported	nervous system disease	0.00430427	-0.28878951564824107	0.7491698773443392		UKB Neale v2	358	361141	TRUE
FINNGEN_R6_VWXY20_ACCIDENTAL_POISO_EXPOS_ALCOHOL	Accidental poisoning by and exposure to alcohol	injury, poisoning or other complication	0.00127	-0.66088	0.5163967053834929		FINNGEN_R6	89	259618	TRUE
FINNGEN_R6_G6_DISOTHUNS	Disorders of other and unspecified cranial nerves	nervous system disease	0.00218	-0.60538	0.5458669577791664		FINNGEN_R6	96	231403	TRUE
GCST005195	Coronary artery disease	cardiovascular disease	0.000019	0.0394551	1.0402437908901603	PMID:29212778	van der Harst P	122733	547261	TRUE
GCST006085	Prostate cancer	cell proliferation disorder	0.0005685	-0.0389	0.9618468890261952	PMID:29892016	Schumacher FR	79148	140254	TRUE
GCST004133	Ulcerative colitis	gastrointestinal disease	0.00003451	0.0907	1.0949404738390647	PMID:28067908	de Lange KM	12366	45975	TRUE
SAIGE_440_2	Atherosclerosis of the extremities	cardiovascular disease	0.00265	0.20299999999999999	1.2250724682474992		UKB SAIGE	811	401406	TRUE
GCST005194	Coronary artery disease	cardiovascular disease	3.356e-10	0.0458	1.046865017014838	PMID:29212778	van der Harst P	34541	296525	TRUE
GCST90026143	Creatine levels	measurement	0.00225	-0.0218		PMID:33437055	Panyard DJ		291	TRUE

### Sheet: MRPL23 11_1941470_C_T-associate
Study ID	Trait	Trait Category	P-value	Beta	Odds Ratio	PMID	Author (Year)	N Cases	N Overall	Has sumstats
FINNGEN_R6_O15_ANTENAT_ABNORM	Abnormal findings on antenatal screening of mother	pregnancy or perinatal disease	0.000825	0.19846	1.219523245508799		FINNGEN_R6	1085	131509	TRUE
NEALE2_23121_raw	Arm fat-free mass (right)	measurement	0.00048080800000000005	0.00505628			UKB Neale v2		354732	TRUE
NEALE2_23114_raw	Leg predicted mass (right)	measurement	0.00322158	0.0110228			UKB Neale v2		354798	TRUE
GCST90000027	Appendicular lean mass	measurement	1.5e-9	0.0215135		PMID:33097823	Pei YF		244730	TRUE
NEALE2_23117_raw	Leg fat-free mass (left)	measurement	0.00250047	0.012092700000000001			UKB Neale v2		354771	TRUE
FINNGEN_R6_K11_DISTAL_BITE	Distal bite	phenotype	0.00176	0.43247	1.541059242821923		FINNGEN_R6	198	260405	TRUE
FINNGEN_R6_CHONDRO_OTH	Other chondrocalcinosis	musculoskeletal or connective tissue disease	0.0026	-0.49721	0.6082252430978203		FINNGEN_R6	135	260328	TRUE
FINNGEN_R6_K11_CHRONPANC	Chronic pancreatitis	pancreas disease	0.000481	-0.14464	0.8653337571964328		FINNGEN_R6	2250	233894	TRUE
NEALE2_50_raw	Standing height	measurement	5.87675e-12	0.14311600000000002			UKB Neale v2		360388	TRUE
NEALE2_23102_raw	Whole body water mass	measurement	0.000306519	0.0550127			UKB Neale v2		354834	TRUE
NEALE2_4119_raw	Ankle spacing width (right)	Uncategorised	0.00457527	0.06539890000000001			UKB Neale v2		114614	TRUE
NEALE2_23130_raw	Trunk predicted mass	measurement	0.000163438	0.03860159999999999			UKB Neale v2		354494	TRUE
GCST006696	Parental longevity (mother's attained age)	measurement	0.002	-0.00954281		PMID:29227965	Pilling LC		412937	TRUE
GCST90016602	Autism spectrum disorder vs obsessive compulsive disorder (ordinary least squares (OLS))	nervous system disease	0.0022	-0.01	0.9900498337491681	PMID:33686288	Peyrot WJ	21069	21069	TRUE
SAIGE_270_33	Amyloidosis	Uncategorised	0.0021	0.5930000000000001	1.80940850671596		UKB SAIGE	108	408338	TRUE
FINNGEN_R6_K11_EMBED_TEETH_INCLAVO	Embedded teeth, including avohilmo	Uncategorised	0.00277	0.15651	1.169422456485137		FINNGEN_R6	1394	260405	TRUE
NEALE2_1697	Comparative height size at age 10	measurement	0.00000351403	0.0103988			UKB Neale v2		355331	TRUE
NEALE2_23129_raw	Trunk fat-free mass	measurement	0.00028042	0.038792599999999997			UKB Neale v2		354530	TRUE
GCST90000026	Appendicular lean mass	measurement	0.0017	0.01215		PMID:33097823	Pei YF		205513	TRUE
NEALE2_20015_raw	Sitting height	measurement	0.00000503923	0.05484019999999999			UKB Neale v2		360066	TRUE
NEALE2_20002_1246	Encephalitis | non-cancer illness code, self-reported	nervous system disease	0.00228845	0.3913174461843653	1.4789279189285256		UKB Neale v2	238	361141	TRUE
FINNGEN_R6_E4_DMNASNOCOMP	Unspecified diabetes without complications	pancreas disease	0.00162	-0.15824	0.8536448826097158		FINNGEN_R6	1566	216726	TRUE
NEALE2_23118_raw	Leg predicted mass (left)	measurement	0.0025239	0.011328200000000002			UKB Neale v2		354766	TRUE
NEALE2_23101_raw	Whole body fat-free mass	Uncategorised	0.000456611	0.0725304			UKB Neale v2		354808	TRUE
SAIGE_342	Hemiplegia	nervous system disease	0.00345	0.14999999999999994	1.161834242728283		UKB SAIGE	1500	396709	TRUE
GCST007557	Birth weight	measurement	0.004	0.0154		PMID:27680694	Horikoshi M		133903	TRUE
FINNGEN_R6_T1D_STRICT1	Type 1 diabetes, strict definition, subgroup 1	Uncategorised	0.00464	-0.11564	0.8907958520875792		FINNGEN_R6	2992	215069	TRUE
FINNGEN_R6_K11_DISORD_TEETH	Other disorders of teeth and supporting structures	gastrointestinal disease	0.00323	-0.09309	0.9111114965713368		FINNGEN_R6	3879	236143	TRUE
NEALE2_23105_raw	Basal metabolic rate	measurement	0.0019275	8.59717			UKB Neale v2		354825	TRUE
NEALE2_23122_raw	Arm predicted mass (right)	measurement	0.00105262	0.0044713999999999995			UKB Neale v2		354726	TRUE
NEALE2_20022_raw	Birth weight	measurement	0.00430122	0.00818331			UKB Neale v2		205475	TRUE
NEALE2_23126_raw	Arm predicted mass (left)	measurement	0.000663521	0.0049918			UKB Neale v2		354653	TRUE
NEALE2_23113_raw	Leg fat-free mass (right)	measurement	0.00342956	0.011678299999999999			UKB Neale v2		354798	TRUE
FINNGEN_R6_G6_HEREMOSEN	Hereditary monor and sensory neuropathy	Uncategorised	0.00296	0.51081	1.6666406272600995		FINNGEN_R6	123	256695	TRUE
GCST90000025	Appendicular lean mass	measurement	4.958e-11	0.0173		PMID:33097823	Pei YF		450243	TRUE
GCST90016600	Anorexia nervosa vs obsessive compulsive disorder (ordinary least squares (OLS))	nervous system disease	0.00082	-0.0088	0.9912386066707672	PMID:33686288	Peyrot WJ	19680	19680	TRUE
FINNGEN_R6_T1D	Type1 diabetes, definitions combined	Uncategorised	0.0049	-0.10703	0.8984987176244483		FINNGEN_R6	3440	217748	TRUE
NEALE2_3143_raw	Ankle spacing width	Uncategorised	0.0000753556	0.068061			UKB Neale v2		206589	TRUE
FINNGEN_R6_I9_STENOSIS	Occlusion and stenosis of arteries, not leading to stroke	cardiovascular disease	0.003	0.3614	1.4353374810592898		FINNGEN_R6	248	241450	TRUE
FINNGEN_R6_COPD_OPPORTUNIST_INFECTIONS	COPD related to chronic (opportunist) infections	respiratory or thoracic disease	0.00328	-0.32479	0.7226791003191805		FINNGEN_R6	310	220768	TRUE
GCST90002340	Monocyte count	measurement	0.000585	0.009325		PMID:32888493	Chen MH		521594	TRUE
FINNGEN_R6_M13_INTERVERTEB	Other intervertebral disc disorders	musculoskeletal or connective tissue disease	0.0000764	0.05687	1.0585181940854027		FINNGEN_R6	24239	218528	TRUE
FINNGEN_R6_RX_ANTIHYP	Antihypertensive medication - note that there are other indications	cardiovascular disease	0.00346	-0.03077	0.9696985781024284		FINNGEN_R6	134687	260405	TRUE
GCST90014023	Type 1 diabetes	pancreas disease	0.000686	-0.076727	0.9261426560424924	PMID:34012112	Chiou J	18942	520580	TRUE
FINNGEN_R6_T1D_STRICT	Type 1 diabetes, strict definition	Uncategorised	0.00404	-0.11353	0.8926774156870055		FINNGEN_R6	3242	217550	TRUE
NEALE2_6164_2	Other exercises (eg: swimming, cycling, keep fit, bowling) | types of physical activity in last 4 weeks	measurement	0.00111328	-0.021362750435812428	0.9788638168821898		UKB Neale v2	174242	359263	TRUE
NEALE2_23125_raw	Arm fat-free mass (left)	measurement	0.000364668	0.00555707			UKB Neale v2		354668	TRUE
NEALE2_20002_1202	Urinary frequency / incontinence | non-cancer illness code, self-reported	phenotype	0.00194684	0.17346734120608487	1.1894218410524997		UKB Neale v2	1252	361141	TRUE
FINNGEN_R6_K11_SCISS_BITE	Scissor bite	phenotype	0.00117	0.64753	1.910815281619771		FINNGEN_R6	96	260405	TRUE
GCST90019447	Growth/differentiation factor 15 measurement	measurement	0.0001343	-0.0639		PMID:33328453	Pietzner M		10708	TRUE
GCST90016617	Obsessive compulsive disorder vs Tourette's syndrome and other tic disorders (ordinary least squares (OLS))	nervous system disease	0.0038	0.0067	1.0067224952112424	PMID:33686288	Peyrot WJ	7507	7507	TRUE
FINNGEN_R6_E4_DM1_STRICT	Type 1 diabetes, strict (exclude DM2)	Uncategorised	0.0046	-0.10826	0.8973942435925465		FINNGEN_R6	3392	219160	TRUE
NEALE2_1618	Alcohol usually taken with meals	measurement	0.00496214	-0.02659891622135865	0.9737517192309728		UKB Neale v2	59552	184716	TRUE
NEALE2_102130	Dessert consumers	measurement	0.0029748	0.055257480082228125	1.0568126878650488		UKB Neale v2	16618	51427	TRUE
NEALE2_20153_raw	Forced expiratory volume in 1-second (fev1), predicted	measurement	0.00000879245	0.00551043			UKB Neale v2		117241	TRUE

### Sheet: RPUSD4 11_126189527_A_C-associa
Study ID	Trait	Trait Category	P-value	Beta	Odds Ratio	PMID	Author (Year)	N Cases	N Overall	Has sumstats
NEALE2_6148_3	Injury or trauma resulting in loss of vision | eye problems/disorders	phenotype	0.00351524	0.10863504285529364	1.1147554381314588		UKB Neale v2	2151	117890	TRUE
NEALE2_23120_raw	Arm fat mass (right)	measurement	0.0000490367	0.00716613			UKB Neale v2		354736	TRUE
NEALE2_48_raw	Waist circumference	measurement	0.00044971599999999996	0.119129			UKB Neale v2		360564	TRUE
NEALE2_5135_raw	3mm strong meridian (left)	measurement	0.00000413873	0.0445458			UKB Neale v2		75398	TRUE
NEALE2_23128_raw	Trunk fat mass	measurement	0.00000715408	0.06634810000000001			UKB Neale v2		354597	TRUE
NEALE2_23112_raw	Leg fat mass (right)	measurement	0.00000251982	0.0211363			UKB Neale v2		354807	TRUE
NEALE2_23118_raw	Leg predicted mass (left)	measurement	0.00040491	0.0115096			UKB Neale v2		354766	TRUE
NEALE2_23124_raw	Arm fat mass (left)	measurement	0.00006704979999999999	0.00786297			UKB Neale v2		354673	TRUE
NEALE2_3062_raw	Forced vital capacity (fvc)	measurement	0.00438504	-0.00633406			UKB Neale v2		329404	TRUE
NEALE2_23102_raw	Whole body water mass	measurement	0.00167474	0.041556800000000005			UKB Neale v2		354834	TRUE
NEALE2_23119_raw	Arm fat percentage (right)	measurement	0.000362805	0.0763242			UKB Neale v2		354760	TRUE
GCST90012113	Total testosterone levels	measurement	0.0015	-0.0122951		PMID:32042192	Ruth KS		194453	TRUE
FINNGEN_R6_O15_MATERN_HYPERT_UNS	Unspecified maternal hypertension	pregnancy or perinatal disease	0.00359	-0.36792	0.6921725532780996		FINNGEN_R6	158	136483	TRUE
NEALE2_6020_31	Participant wanted to stop early | completion status of test	Uncategorised	0.00315434	0.22105830066200058	1.2473961524656425		UKB Neale v2	528	54007	TRUE
NEALE2_20003_1140923402	Co-amilofruse | treatment/medication code	measurement	0.00147387	0.28889388987533454	1.3349500692946268		UKB Neale v2	357	361141	TRUE
NEALE2_20002_1234	Adrenocortical insufficiency/addison's disease | non-cancer illness code, self-reported	endocrine system disease	0.00453076	0.38768304801584813	1.4735626616549458		UKB Neale v2	158	361141	TRUE
NEALE2_20002_1495	Lymphoedema | non-cancer illness code, self-reported	Uncategorised	0.00135691	0.40988866624234865	1.5066500347650527		UKB Neale v2	180	361141	TRUE
NEALE2_20003_1140865000	Zydol 50mg capsule | treatment/medication code	measurement	0.00263913	0.4855765745490514	1.6251117368383443		UKB Neale v2	113	361141	TRUE
SAIGE_981	Toxic effect of (non-ethyl) alcohol and petroleum and other solvents	injury, poisoning or other complication	0.00146	0.4030000000000002	1.4963068916635829		UKB SAIGE	186	408553	TRUE
GCST90016625	Ulcerative colitis vs rheumatoid arthritis (ordinary least squares (OLS))	gastrointestinal disease	0.0032	-0.025	0.9753099120283326	PMID:33686288	Peyrot WJ	15843	15843	TRUE
GCST007430	Peak expiratory flow	measurement	4.2e-7	-0.0154		PMID:30804560	Shrine N		321047	TRUE
GCST002920	Neuroticism	measurement	0.004298	0.0191		PMID:25993607	de Moor MH		63661	TRUE
GCST003770	Neuroticism	measurement	0.0007674	0.015		PMID:27089181	Okbay A		170911	TRUE
GCST90026061	1-stearoyl-2-docosahexaenoyl-gpc (18:0/22:6) levels	measurement	0.002422	0.0557		PMID:33437055	Panyard DJ		291	TRUE
GCST90026053	1-palmitoyl-2-docosahexaenoyl-gpc (16:0/22:6) levels	measurement	0.0002693	0.0636		PMID:33437055	Panyard DJ		291	TRUE
GCST90026043	1,2-dipalmitoyl-gpc (16:0/16:0) levels	measurement	0.0005145	0.0461		PMID:33437055	Panyard DJ		291	TRUE
GCST90026055	1-palmitoyl-2-oleoyl-gpc (16:0/18:1) levels	measurement	0.0006356	0.0432		PMID:33437055	Panyard DJ		291	TRUE
GCST90002389	Lymphocyte percentage of white cells	measurement	0.00068	-0.00887182		PMID:32888494	Vuckovic D		408112	TRUE
GCST90002381	Eosinophil counts	measurement	0.000015	-0.011157		PMID:32888494	Vuckovic D		408112	TRUE
FINNGEN_R6_ST19_COMPLICATIO_PROCED_NOT_ELSEW_CLASSIFIED	Complications of procedures, not elsewhere classified	injury, poisoning or other complication	0.00188	0.03897	1.0397392910035403		FINNGEN_R6	18874	255449	TRUE
FINNGEN_R6_THYROTOXICOSIS	Thyrotoxicosis	endocrine system disease	0.00188	0.07426	1.0770868116648735		FINNGEN_R6	5142	259277	TRUE
GCST004633	Neutrophil percentage of white cells	measurement	0.0002533	0.01649059		PMID:27863252	Astle WJ		171542	TRUE
NEALE2_6162_4	Cycle | types of transport used (excluding work)	Uncategorised	0.00107767	-0.03575616353570514	0.9648755366408667		UKB Neale v2	26059	359324	TRUE
NEALE2_4968	Positional arithmetic | fi4	biological process	0.00328399	-0.041328907256054696	0.9595134870938444		UKB Neale v2	17346	115690	TRUE
GCST004617	Eosinophil percentage of granulocytes	measurement	0.0004244	-0.01593524		PMID:27863252	Astle WJ		170536	TRUE
NEALE2_6150_100	None of the above | vascular/heart problems diagnosed by doctor	Uncategorised	0.00048679	-0.02103002852412176	0.979189560510644		UKB Neale v2	106855	360420	TRUE
FINNGEN_R6_OPER_TOTAL_COLECTOMY	Total colectomy operation	Uncategorised	0.00169	0.19812	1.2191086780857816		FINNGEN_R6	670	260405	TRUE
NEALE2_5132_raw	3mm strong meridian (right)	measurement	0.00000627322	0.0435853			UKB Neale v2		75410	TRUE
NEALE2_5133_raw	6mm strong meridian (right)	measurement	0.00011960100000000001	0.0389022			UKB Neale v2		66256	TRUE
NEALE2_20003_1141200004	Pregabalin | treatment/medication code	measurement	0.00360123	0.1814270128216611	1.1989270272154664		UKB Neale v2	760	361141	TRUE
NEALE2_20002_1614	Stress | non-cancer illness code, self-reported	biological process	0.0012205999999999999	0.26845099816450635	1.307936884152221		UKB Neale v2	428	361141	TRUE
NEALE2_20003_1141179764	Tenofovir | treatment/medication code	measurement	0.0000200807	0.7176063049920547	2.049521405150852		UKB Neale v2	104	361141	TRUE
GCST90016670	Kidney volume	measurement	0.0042	0.0218377		PMID:34128465	Liu Y		32860	TRUE
GCST007432	FEV1	measurement	0.00000193	-0.0135		PMID:30804560	Shrine N		321047	TRUE
SAIGE_851	Complications of transplants and reattached limbs	Uncategorised	0.00125	-0.442	0.6427496354555312		UKB SAIGE	159	395088	TRUE
GCST90016607	Bipolar disorder vs major depressive disorder (ordinary least squares (OLS))	nervous system disease	0.0018	-0.0086	0.9914368742181953	PMID:33686288	Peyrot WJ	191108	191108	TRUE
GCST005350	Total body bone mineral density (age 45-60)	measurement	0.004557	0.0376		PMID:29304378	Medina-Gomez C		18805	TRUE
GCST90002298	Eosinophil counts	measurement	0.00000738	-0.010838		PMID:32888493	Chen MH		474237	TRUE
GCST90002399	Neutrophil percentage of white cells	measurement	0.0000063	0.0118256		PMID:32888494	Vuckovic D		408112	TRUE
FINNGEN_R6_E4_THYTOXNAS	Thyrotoxicosis, other and/or unspecified	endocrine system disease	0.004	0.07775	1.0808524117876834		FINNGEN_R6	3962	225937	TRUE
GCST004623	Neutrophil percentage of granulocytes	measurement	0.0002482	0.01656381		PMID:27863252	Astle WJ		170672	TRUE
NEALE2_30150	Eosinophill count	measurement	0.000970418	-0.00703658			UKB Neale v2		349856	TRUE
NEALE2_5097_raw	6mm weak meridian (left)	measurement	0.0007672460000000001	0.033419599999999994			UKB Neale v2		65551	TRUE
NEALE2_23101_raw	Whole body fat-free mass	Uncategorised	0.00134093	0.0575856			UKB Neale v2		354808	TRUE
NEALE2_4548	Health satisfaction	measurement	0.00082506	0.0144011			UKB Neale v2		119567	TRUE
NEALE2_5265_raw	Corneal resistance factor (left)	Uncategorised	0.00148922	0.050989599999999996			UKB Neale v2		76510	TRUE
NEALE2_49_raw	Hip circumference	measurement	0.0000172938	0.112143			UKB Neale v2		360521	TRUE
FINNGEN_R6_CD2_BENIGN_BLADDER_EXALLC	Benign neoplasm: Bladder (controls excluding all cancers)	cell proliferation disorder	0.00367	0.39885	1.4901100853300264		FINNGEN_R6	141	209222	TRUE
FINNGEN_R6_CD2_BENIGN_BLADDER	Benign neoplasm: Bladder	cell proliferation disorder	0.00379	0.39823	1.4891865034171001		FINNGEN_R6	141	260405	TRUE
SAIGE_333	Extrapyramidal disease and abnormal movement disorders	nervous system disease	0.00409	-0.16499999999999995	0.8478937040879159		UKB SAIGE	891	396100	TRUE
GCST90011345	G_Ruminococcus2 abundance	measurement	0.00404136707106653	0.0604396132116581		PMID:33462482	Ruhlemann MC		8956	TRUE
SAIGE_303_4	Somatoform disorder	nervous system disease	0.00414	0.444	1.5589304856219153		UKB SAIGE	124	365600	TRUE
GCST90026019	Sphingomyelin (d18:1/18:1, d18:2/18:0) levels	measurement	0.002886	0.04		PMID:33437055	Panyard DJ		291	TRUE
GCST90026156	Erythritol levels	measurement	0.004516	0.0411		PMID:33437055	Panyard DJ		291	TRUE
FINNGEN_R6_ST19_COMPLICATIO_SURGI_MEDICAL_CARE_NOT_ELSEW_CLASSIFIED	Complications of surgical and medical care, not elsewhere classified	injury, poisoning or other complication	0.00318	0.03347	1.0340364221682925		FINNGEN_R6	23830	260405	TRUE
GCST90002382	Eosinophil percentage of white cells	measurement	0.0000029	-0.0120978		PMID:32888494	Vuckovic D		408112	TRUE
NEALE2_6177_1	Cholesterol lowering medication | medication for cholesterol, blood pressure or diabetes	Uncategorised	0.00216242	0.029277397149350758	1.0297101935334607		UKB Neale v2	38057	165340	TRUE
NEALE2_1538_0	No | major dietary changes in the last 5 years	measurement	0.0036122	-0.017065389519448842	0.983079399443634		UKB Neale v2	138926	360294	TRUE
NEALE2_22630_1	Shift pattern was worked for whole of job | day shifts worked	Uncategorised	0.00271399	0.0740531292349473	1.0768640169377686		UKB Neale v2	6046	25697	TRUE
NEALE2_20002_1473	High cholesterol | non-cancer illness code, self-reported	phenotype	0.000637651	0.02907832184405185	1.0295052240651703		UKB Neale v2	43957	361141	TRUE
GCST004600	Eosinophil percentage of white cells	measurement	0.004132	-0.01291077		PMID:27863252	Astle WJ		172378	TRUE
NEALE2_23105_raw	Basal metabolic rate	measurement	0.000508186	8.36235			UKB Neale v2		354825	TRUE
NEALE2_30200_raw	Neutrophill percentage	measurement	0.0000421446	0.0991701			UKB Neale v2		349861	TRUE
NEALE2_30210_raw	Eosinophill percentage	measurement	0.00000148915	-0.025654900000000005			UKB Neale v2		349861	TRUE
NEALE2_924	Usual walking pace	Uncategorised	0.00230948	-0.00524162			UKB Neale v2		358974	TRUE
NEALE2_23123_raw	Arm fat percentage (left)	measurement	0.000602632	0.0740807			UKB Neale v2		354707	TRUE
NEALE2_5099_raw	3mm weak meridian (right)	measurement	0.000109666	0.0355375			UKB Neale v2		75410	TRUE
NEALE2_23127_raw	Trunk fat percentage	measurement	0.000055633699999999996	0.08347760000000001			UKB Neale v2		354619	TRUE
NEALE2_23126_raw	Arm predicted mass (left)	measurement	0.000913564	0.00421888			UKB Neale v2		354653	TRUE
NEALE2_23100_raw	Whole body fat mass	measurement	0.00000351892	0.122956			UKB Neale v2		354244	TRUE
NEALE2_20003_1140863182	Nitrazepam | treatment/medication code	measurement	0.000937908	0.37780934645715897	1.4590847366817874		UKB Neale v2	226	361141	TRUE
NEALE2_20003_1140874370	Aciclovir | treatment/medication code	Uncategorised	0.00402115	0.2920521551250197	1.33917286054591		UKB Neale v2	286	361141	TRUE
GCST007091	Osteoarthritis (hip)	musculoskeletal or connective tissue disease	0.001764	0.0441	1.0450868583490185	PMID:30664745	Tachmazidou I	15704	393873	TRUE
GCST90000462	CXCL6 levels	measurement	0.0013237	-0.18103		PMID:32641083	Hillary RF		982	TRUE
GCST007429	Lung function (FVC)	measurement	0.000162	-0.0108		PMID:30804560	Shrine N		321047	TRUE
GCST90011666	OTU99_558 (Bacteroidales) prevalence	measurement	0.00296664175636782	0.263427459458597		PMID:33462482	Ruhlemann MC		8956	TRUE
GCST90016606	Bipolar disorder vs autism spectrum disorder (ordinary least squares (OLS))	nervous system disease	0.0023	-0.0099	0.9901488436829572	PMID:33686288	Peyrot WJ	38733	38733	TRUE
GCST90026050	1-myristoyl-2-palmitoyl-gpc (14:0/16:0) levels	measurement	0.001177	0.046		PMID:33437055	Panyard DJ		291	TRUE
FINNGEN_R6_ST19_FRACT_RIBS_STERNUM_THORACIC_SPINE	Fracture of rib(s), sternum and thoracic spine	musculoskeletal or connective tissue disease	0.00356	0.06823	1.0706115208130575		FINNGEN_R6	5035	256905	TRUE
FINNGEN_R6_ST19_SUPERF_INJURY_SHOUL_UPPER_ARM	Superficial injury of shoulder and upper arm	injury, poisoning or other complication	0.00371	0.11598	1.1229734124404098		FINNGEN_R6	1688	242862	TRUE
NEALE2_23104_raw	Body mass index (bmi)	measurement	0.000189902	0.050649			UKB Neale v2		354831	TRUE
NEALE2_5096_raw	3mm weak meridian (left)	measurement	0.000012881400000000002	0.0400631			UKB Neale v2		75398	TRUE
NEALE2_23113_raw	Leg fat-free mass (right)	measurement	0.000275357	0.012595499999999999			UKB Neale v2		354798	TRUE
NEALE2_23125_raw	Arm fat-free mass (left)	measurement	0.000500198	0.00470845			UKB Neale v2		354668	TRUE
NEALE2_3063_raw	Forced expiratory volume in 1-second (fev1)	measurement	0.00293956	-0.00509888			UKB Neale v2		329404	TRUE
NEALE2_5134_raw	6mm strong meridian (left)	measurement	0.00145305	0.0323668			UKB Neale v2		65551	TRUE
NEALE2_23111_raw	Leg fat percentage (right)	measurement	0.000102488	0.061269399999999995			UKB Neale v2		354811	TRUE
NEALE2_23116_raw	Leg fat mass (left)	measurement	0.0000041253300000000005	0.0201824			UKB Neale v2		354788	TRUE
NEALE2_23098_raw	Weight	measurement	0.000008738989999999998	0.17963800000000002			UKB Neale v2		354838	TRUE
NEALE2_30080_raw	Platelet count	measurement	0.000890253	0.558243			UKB Neale v2		350474	TRUE
NEALE2_20002_1439	Hiv/aids | non-cancer illness code, self-reported	infectious disease	0.000210168	0.37675323335798006	1.457544591605414		UKB Neale v2	285	361141	TRUE
SAIGE_379	Other disorders of eye	Uncategorised	0.00434	-0.07900000000000006	0.9240399244450868		UKB SAIGE	3910	405155	TRUE
SAIGE_416	Cardiomegaly	phenotype	0.00434	-0.09750000000000014	0.9071023415558016		UKB SAIGE	2573	404948	TRUE
GCST003155	Systemic lupus erythematosus	urinary system disease	0.00110312	-0.11653381625595151	0.89	PMID:26502338	Bentham J	5201	14267	TRUE
GCST003156	Systemic lupus erythematosus	urinary system disease	0.00110312	-0.11653381625595151	0.89	PMID:26502338	Bentham J	5201	14267	TRUE
GCST90012009	Galectin-3 levels	measurement	0.001838	0.0357		PMID:33067605	Folkersen L		21758	TRUE
GCST90012054	Receptor for advanced glycosylation end products levels	measurement	0.0009144	0.0425		PMID:33067605	Folkersen L		21758	TRUE
GCST90026267	Stearoyl sphingomyelin (d18:1/18:0) levels	measurement	0.002209	0.041		PMID:33437055	Panyard DJ		291	TRUE
FINNGEN_R6_THYROID_DISORDER_IBD	Disorders of thyroid, IBD co-morbidities	gastrointestinal disease	0.000611	0.08008	1.0833737341069836		FINNGEN_R6	6270	79973	TRUE
NEALE2_20002_1065	Hypertension | non-cancer illness code, self-reported	cardiovascular disease	0.00419473	0.01811778983089217	1.0182829126981034		UKB Neale v2	93560	361141	TRUE
NEALE2_23115_raw	Leg fat percentage (left)	measurement	0.0000374027	0.061817			UKB Neale v2		354791	TRUE
NEALE2_5264_raw	Corneal hysteresis (left)	Uncategorised	0.000236459	0.0568033			UKB Neale v2		76510	TRUE
NEALE2_1558	Alcohol intake frequency.	measurement	0.00165107	0.013110399999999998			UKB Neale v2		360726	TRUE
NEALE2_20015_raw	Sitting height	measurement	0.0002824	0.03786130000000001			UKB Neale v2		360066	TRUE
NEALE2_21001_raw	Body mass index (bmi)	measurement	0.00024070599999999998	0.049636900000000005			UKB Neale v2		359983	TRUE
NEALE2_20002_1421	Meniere's disease | non-cancer illness code, self-reported	disease of ear	0.00395867	0.15421100315361144	1.1667370460034818		UKB Neale v2	1031	361141	TRUE
GCST90002412	Low density lipoprotein cholesterol levels	measurement	5.2e-11	0.0152238		PMID:32493714	Klimentidis YC		431167	TRUE
SAIGE_366	Cataract	Uncategorised	0.00314	-0.037799999999999896	0.9629055027349204		UKB SAIGE	20352	408961	TRUE
NEALE2_20112_9	Diabetes | illnesses of adopted father	pancreas disease	0.00422944	0.35188890714143745	1.4217505686100678		UKB Neale v2	197	2572	TRUE
NEALE2_20003_1140879392	Manevac granules | treatment/medication code	measurement	0.00286003	0.44727134166100374	1.5640386305543277		UKB Neale v2	131	361141	TRUE
GCST90010250	Elafin levels	measurement	0.0008703566	0.1795331		PMID:33303764	Gilly A		1322	TRUE
SAIGE_158	Neoplasm of unspecified nature of digestive system	cell proliferation disorder	0.0000927	0.20700000000000013	1.2299825717807529		UKB SAIGE	1056	394428	TRUE
SAIGE_194	Cancer of other endocrine glands	cell proliferation disorder	0.00158	-0.578	0.5610192838421706		UKB SAIGE	90	407489	TRUE
GCST90026056	1-palmitoyl-2-palmitoleoyl-gpc (16:0/16:1) levels	measurement	0.0002892	0.0439		PMID:33437055	Panyard DJ		291	TRUE
GCST000759	LDL cholesterol	measurement	0.0001949	0.0251		PMID:20686565	Teslovich TM		95454	TRUE
GCST005185	Fasting blood insulin	measurement	0.004296	0.011		PMID:22581228	Manning AK		51750	TRUE
GCST90002357	Platelet count	measurement	0.001773	0.00699		PMID:32888493	Chen MH		542827	TRUE
GCST004632	Lymphocyte percentage of white cells	measurement	0.0006498	-0.01534516		PMID:27863252	Astle WJ		171748	TRUE
NEALE2_6150_4	High blood pressure | vascular/heart problems diagnosed by doctor	measurement	0.00115752	0.020362034734764244	1.0205707552148284		UKB Neale v2	97139	360420	TRUE
FINNGEN_R6_TBC_RESP	Respiratory tuberculosis	infectious disease	0.00165	0.15552	1.1682653011396233		FINNGEN_R6	1088	260030	TRUE
FINNGEN_R6_AB1_TUBERCULOSIS	Tuberculosis	Uncategorised	0.00226	0.12814	1.1367121312561772		FINNGEN_R6	1510	260405	TRUE
NEALE2_30140_raw	Neutrophill count	measurement	0.00413171	0.0116723			UKB Neale v2		349856	TRUE
NEALE2_1628	Alcohol intake versus 10 years previously	measurement	0.00353536	0.00630981			UKB Neale v2		334989	TRUE
NEALE2_23099_raw	Body fat percentage	measurement	0.0000317674	0.0754232			UKB Neale v2		354628	TRUE
NEALE2_23121_raw	Arm fat-free mass (right)	measurement	0.00222463	0.00384339			UKB Neale v2		354732	TRUE
NEALE2_21002_raw	Weight	measurement	0.000006784460000000001	0.181045			UKB Neale v2		360116	TRUE
NEALE2_23114_raw	Leg predicted mass (right)	measurement	0.00030346	0.0117286			UKB Neale v2		354798	TRUE
NEALE2_23117_raw	Leg fat-free mass (left)	measurement	0.000403504	0.0122781			UKB Neale v2		354771	TRUE
FINNGEN_R6_CD2_BENIGN_LIVER	Benign neoplasm: Liver	cell proliferation disorder	0.00466	-0.26779	0.7650684286042929		FINNGEN_R6	293	260405	TRUE
FINNGEN_R6_CD2_BENIGN_LIVE_BILE	Benign neoplasm: Liver/bile ducts	cell proliferation disorder	0.000878	-0.29968	0.7410553204462751		FINNGEN_R6	328	260405	TRUE
FINNGEN_R6_G6_HCNP	Normal-pressure hydrocephalus	nervous system disease	0.000124	0.31989	1.3769762886131975		FINNGEN_R6	384	259903	TRUE
FINNGEN_R6_J10_ARDS	Adult respiratory distress syndrome	respiratory or thoracic disease	0.00137	-0.35681	0.6999054671408742		FINNGEN_R6	217	257672	TRUE
NEALE2_20003_1141164276	Nebivolol | treatment/medication code	Uncategorised	0.00306466	0.2935071617851809	1.3411227842090634		UKB Neale v2	300	361141	TRUE
NEALE2_20003_1140909578	Losec 10mg capsule | treatment/medication code	measurement	0.00299253	0.3090149339139645	1.3620827115775629		UKB Neale v2	272	361141	TRUE
NEALE2_20003_1140884672	Fludrocortisone | treatment/medication code	Uncategorised	0.00353878	0.39098716761169766	1.4784395413811426		UKB Neale v2	164	361141	TRUE
GCST002222	LDL cholesterol	measurement	0.000141	0.0266		PMID:24097068	Willer CJ		94595	TRUE
FINNGEN_R6_R18_PAIN_ASSOCIATED_W_MICTU	Pain associated with micturition	phenotype	0.00122	0.12197	1.1297202096656496		FINNGEN_R6	1899	242775	TRUE
NEALE2_22616_1	Yes | breathing problems during period of job	Uncategorised	0.00444751	-0.06199591539737805	0.9398867258470331		UKB Neale v2	6697	91149	TRUE
FINNGEN_R6_AB1_RESP_TUBERCU	Respiratry tuberculosis	infectious disease	0.00162	0.15568	1.168452238542399		FINNGEN_R6	1088	259983	TRUE
NEALE2_5098_raw	6mm weak meridian (right)	measurement	0.0010286	0.032502699999999995			UKB Neale v2		66256	TRUE
NEALE2_20150_raw	Forced expiratory volume in 1-second (fev1), best measure	measurement	0.00366269	-0.0053674			UKB Neale v2		272338	TRUE
NEALE2_23122_raw	Arm predicted mass (right)	measurement	0.00227121	0.00361467			UKB Neale v2		354726	TRUE
FINNGEN_R6_CD2_BENIGN_LIVE_BILE_EXALLC	Benign neoplasm: Liver/bile ducts (controls excluding all cancers)	cell proliferation disorder	0.000871	-0.2999	0.7408923062080006		FINNGEN_R6	328	209244	TRUE
FINNGEN_R6_CD2_BENIGN_LIVER_EXALLC	Benign neoplasm: Liver (controls excluding all cancers)	cell proliferation disorder	0.00474	-0.26861	0.7644413296385517		FINNGEN_R6	293	209231	TRUE
GCST007092	Osteoarthritis of the hip or knee	musculoskeletal or connective tissue disease	0.001258	0.0297	1.0301454439591482	PMID:30664745	Tachmazidou I	39427	417596	TRUE
FINNGEN_R6_H7_BLINDMONOCULAR	Blindness, monocular	disease of visual system	0.00422	0.41997	1.5219158974568412		FINNGEN_R6	122	250748	TRUE
GCST90016669	Pancreas volume	measurement	0.0045	0.0256381		PMID:34128465	Liu Y		31758	TRUE
SAIGE_379_3	Aphakia and other disorders of lens	Uncategorised	0.00374	-0.118	0.8886960526146174		UKB SAIGE	1825	403070	TRUE
SAIGE_338_1	Acute pain	phenotype	0.0033200000000000005	0.25399999999999995	1.2891718042678042		UKB SAIGE	395	408585	TRUE
GCST90019416	Interleukin-6 receptor subunit beta measurement	measurement	0.0001069	-0.0626		PMID:33328453	Pietzner M		10708	TRUE
GCST90019478	Neuronal pentraxin-1 measurement	measurement	0.000574	0.0549		PMID:33328453	Pietzner M		10708	TRUE
GCST007431	Lung function (FEV1/FVC)	measurement	0.00268	-0.0087		PMID:30804560	Shrine N		321047	TRUE
GCST90026220	N-acetylneuraminate levels	measurement	0.002191	0.0456		PMID:33437055	Panyard DJ		291	TRUE
GCST005327	Neuroticism	measurement	0.0045	0.007		PMID:29292387	Turley P		168105	TRUE
GCST000760	Cholesterol, total	measurement	0.002197	0.0204		PMID:20686565	Teslovich TM		100184	TRUE
GCST002221	Cholesterol, total	measurement	0.001137	0.022		PMID:24097068	Willer CJ		94595	TRUE
